# Systematic discovery of Short Linear Motifs decodes calcineurin phosphatase signaling

**DOI:** 10.1101/632547

**Authors:** Callie P. Wigington, Jagoree Roy, Nikhil P. Damle, Vikash K. Yadav, Cecilia Blikstad, Eduard Resch, Cassandra J. Wong, Douglas R. Mackay, Jennifer T. Wang, Izabella Krystkowiak, Devin Bradburn, Eirini Tsekitsidou, Su Hyun Hong, Malika Amyn Kaderali, Shou-Ling Xu, Tim Stearns, Anne-Claude Gingras, Katharine S. Ullman, Ylva Ivarsson, Norman E. Davey, Martha S. Cyert

## Abstract

Short linear motifs (SLiMs) drive dynamic protein-protein interactions essential for signaling, but sequence degeneracy and low binding affinities make them difficult to identify. We harnessed unbiased systematic approaches for SLiM discovery to elucidate the regulatory network of calcineurin (CN)/PP2B, the Ca^2+^-activated phosphatase that recognizes LxVP and PxIxIT motifs. *In vitro* proteome-wide detection of CN-binding peptides, *in vivo* SLiM-dependent proximity labeling, and *in silico* modeling of motif determinants uncovered unanticipated CN interactors, including NOTCH1, which we establish as a CN substrate. Unexpectedly, CN shows SLiM-dependent proximity to centrosomal and nuclear pore complex (NPC) proteins – structures where Ca^2+^ signaling is largely uncharacterized. CN dephosphorylates human and yeast NPC proteins and promotes accumulation of a nuclear transport reporter, suggesting conserved NPC regulation by CN. The CN network assembled here provides a resource to investigate Ca^2+^ and CN signaling and demonstrates synergy between experimental and computational methods, establishing a blueprint for examining SLiM-based networks.
