## Supplemental Table 4: Nucleoporin Phosphoproteomics Analyses for "Systematic discovery of Short Linear Motifs decodes calcineurin phosphatase signaling"

### Sheet: Legend
Supplemental Table 4: Raw and normalized data for the IP/MS experiments outlined in Figure 6.

### Sheet: Total Matrix Jan2020
P49792: Nup358/RanBP2																				Modified Peptide Normalized to Unmodified or MaxQuant									Norm. to DMSO
			Unmodified Peptide Values (or MaxQuant Values)										Modified Peptide Values							Replicate 1		Replicate 2		Replicate 3					Set 1	Set 2	Set 3
Peptide Sequence	Mz	Charge	DMSO Set 1 (Q20191109_01)	CsA Set 1 (Q20191109_07)	DMSO Set 2 (Q20191109_10)	CsA Set 2 (Q20191109_16)	DMSO Set 3 (Q20191109_19)	CsA Set 3 (Q20191109_25)		Peptide Sequence	Mz	Charge	DMSO Set 1 (Q20191109_01)	CsA Set 1 (Q20191109_07)	DMSO Set 2 (Q20191109_10)	CsA Set 2 (Q20191109_16)	DMSO Set 3 (Q20191109_19)	CsA Set 3 (Q20191109_25)		DMSO	CsA	DMSO	CsA	DMSO	CsA	Phosphosite	Paired t-test on DMSO vs. CsA		CsA	CsA	CsA	Phosphosite	>= 1.2 in 2/3 CsA samples?
YSLSPSK	391.208	2	98494392	98559760	30402310	32954894	62724120	112067664		YSLS[+80]PSK	431.191	2	20822060	14424364	7367668	8019396	14734345	35304956		0.211404	0.146351	0.242339	0.243345	0.234907	0.315032	S788	ns		0.692285	1.00415	1.34109	S788	N
FESPATGILSPR	637.841	2	168351632	155632400	57568764	36809960	107357440	179946848		FESPATGILS[+80]PR	677.824	2	6846083	7649726	9853503	6801633	6849326	19123444		0.0406654	0.0491525	0.171161	0.184777	0.0637993	0.106273	S955	ns		1.20871	1.07955	1.66574	S955	Y
FALVTPK	388.239	2	500555168	475916320	290686048	224034704	453745312	804132224		FALVT[+80]PK	428.222	2	12271369	13953678	5764301	4126710	9037506	23701342		0.0245155	0.0293196	0.01983	0.01842	0.0199176	0.0294744	T1412	ns		1.19596	0.928894	1.47982	T1412	Y
DSLITPHVSR	562.807	2	15401187	14300103	9277225	6991173	12333815	22410206		DSLIT[+80]PHVSR	602.79	2	2070126	1614858	3614609	2395324	1409132	3979570		0.134413	0.112926	0.389622	0.342621	0.114249	0.177578	T2450	ns		0.840142	0.879369	1.5543	T2450	N
AVVSPPKFVFGSESVK	559.979	3	13060997	29192124	5902380	2786449	16669896	16836854		AVVS[+80]PPKFVFGSESVK	879.447	3	130899984	114052752	75482080	47138888	80098064	209736016		10.0222	3.90697	12.7884	16.9172	4.80495	12.457	S2510	ns		0.389831	1.32285	2.59252	S2510	Y
IESFGSPK	432.727	2	74756832	80448208	19729876	31542822	57591856	99742752		IESFGS[+80]PK	472.71	2	1756420	950038	557800	528729	1107834	1840675		0.0234951	0.0118093	0.0282718	0.0167623	0.0192359	0.0184542	S3207	ns		0.502629	0.592896	0.959361	S3207	N
E3 SUMO-protein ligase RanBP2 MaxQuant			9861000000	8297000000	5394200000	3456700000	6497000000	11858000000		SALSPSKS[+80]PAK	576.787	2	7947543	5885689	2592631	2101773	4080187	8598452		0.000805957	0.000709376	0.000480633	0.000608029	0.000628011	0.000725118	S2280	ns		0.880165	1.26506	1.15463	S2280	N
			9861000000	8297000000	5394200000	3456700000	6497000000	11858000000		SALS[+80]PSKSPAK	576.787	2	18480676	13508838	5790649	5975927	8082194	16642530		0.00187412	0.00162816	0.0010735	0.0017288	0.00124399	0.00140349	S2276	ns		0.86876	1.61044	1.12821	S2276	N
P49790: Nup153																				Modified Peptide Normalized to Unmodified or MaxQuant									Norm. to DMSO
			Unmodified Peptide Values (or MaxQuant Values)										Modified Peptide Values							Replicate 1		Replicate 2		Replicate 3					Set 1	Set 2	Set 3
Peptide Sequence	Mz	Charge	DMSO Set 1 (Q20191109_01)	CsA Set 1 (Q20191109_07)	DMSO Set 2 (Q20191109_10)	CsA Set 2 (Q20191109_16)	DMSO Set 3 (Q20191109_19)	CsA Set 3 (Q20191109_25)		Peptide Sequence	Mz	Charge	DMSO Set 1 (Q20191109_01)	CsA Set 1 (Q20191109_07)	DMSO Set 2 (Q20191109_10)	CsA Set 2 (Q20191109_16)	DMSO Set 3 (Q20191109_19)	CsA Set 3 (Q20191109_25)		DMSO	CsA	DMSO	CsA	DMSO	CsA	Phosphosite	Paired t-test on DMSO vs. CsA		CsA	CsA	CsA	Phosphosite	>= 1.2 in 2/3 CsA samples?
NTSLPPLWSPEAER	532.939	3	115280704	83988408	51731772	63866928	41731940	136290624		NTSLPPLWS[+80]PEAER	838.888	2	55869008	38728996	4000972	8382836	13729511	51486536		0.484635	0.461123	0.0773407	0.131255	0.328993	0.37777	S209	ns		0.951486	1.6971	1.14826	S209	N
NTSLPPLWSPEAER	532.939	3	115280704	83988408	51731772	63866928	41731940	136290624		NT[+80]SLPPLWSPEAER	838.888	2	7074590	5305105	3605543	2572456	1560815	6364377		0.0613684	0.0631647	0.0696969	0.0402784	0.037401	0.0466971	T202	ns		1.02927	0.577908	1.24855	T202	N
IPSIVSSPLNSPLDR	532.298	3	181959648	150797984	132744160	112562568	135352160	341342016		IPSIVSS[+80]PLNSPLDR	558.954	3	1791084	1637883	69519456	34318868	1868137	7038055		0.0098433	0.0108614	0.52371	0.304887	0.013802	0.0206188	S334	ns		1.10343	0.582168	1.49389	S334	N
VQM[+16]TSPSSTGSPM[+16]FK	808.868	2	2944749824	2409403648	1425643392	1247200768	2356943616	3925122560		VQM[+16]TSPSSTGS[+80]PM[+16]FK	848.852	2	16053932	10046386	11159571	9867286	15097578	30273788		0.00545171	0.00416966	0.00782774	0.00791155	0.00640557	0.00771283	S522a	ns		0.764834	1.01071	1.20408	S522a	N
VQM[+16]TSPSSTGSPM[+16]FK	539.581	3	293603264	267975024	122585600	202217664	301789440	664405376		VQM[+16]TSPSSTGS[+80]PM[+16]FK	566.237	3	3346156	1702957	1356162	1895376	2364657	6266451		0.0113969	0.00635491	0.011063	0.00937295	0.00783545	0.00943167	S522b	ns		0.557602	0.847236	1.20372	S522b	N
VQM[+16]TSPSSTGSPM[+16]FK	808.868	2	2944749824	2409403648	1425643392	1247200768	2356943616	3925122560		VQM[+16]TS[+80]PSSTGSPM[+16]FK	848.852	2	56659672	54182732	32168324	30283046	48396816	87700056		0.0192409	0.022488	0.0225641	0.0242808	0.0205337	0.0223433	S516a	*		1.16876	1.07608	1.08813	S516a	N
VQM[+16]TSPSSTGSPM[+16]FK	539.581	3	293603264	267975024	122585600	202217664	301789440	664405376		VQM[+16]TS[+80]PSSTGSPM[+16]FK	566.237	3	7963743	7040662	3022027	5232923	7011993	17289060		0.0271242	0.0262736	0.0246524	0.0258777	0.0232347	0.0260219	S516b	ns		0.968641	1.0497	1.11996	S516b	N
FSSPIVK	389.229	2	2466835712	1983182208	1181942144	896902080	1790790656	2819081984		FSS[+80]PIVK	429.212	2	31608206	30520792	15199768	15654328	16334534	42567916		0.0128133	0.0153898	0.01286	0.0174538	0.00912141	0.0150999	S529	*		1.20108	1.35722	1.65544	S529	Y
Nuclear pore complex protein Nup153 MaxQuant			22524000000	20182000000	16372000000	10650000000	15279000000	35070000000		EGSVLDILKS[+80]PGFASPK	912.961	2	4752017	3977742	3127977	2130216	3558889	14702932		0.000210976	0.000197094	0.000191056	0.00020002	0.000232927	0.000419245	S614a	ns		0.9342	1.04692	1.7999	S614a	N
			22524000000	20182000000	16372000000	10650000000	15279000000	35070000000		EGSVLDILKS[+80]PGFASPK	608.976	3	21249260	16905836	14516513	10675166	15171188	63584824		0.000943405	0.000837669	0.000886667	0.00100236	0.000992944	0.00181308	S614b	ns		0.887921	1.13048	1.82597	S614b	N
IDSVAAQPTATSPVVYTRPAISSFSSSGIGFGESLK	1209.96	3	199830048	411540992	226625920	101428952	357386336	946328896		IDSVAAQPTATS[+80]PVVYTRPAISSFSSSGIGFGESLK	927.711	4	12153103	12938468	4772088	3911943	8991099	40375880		0.0608172	0.0314391	0.0210571	0.0385683	0.0251579	0.0426658	S633	ns		0.516944	1.8316	1.69592	S633	Y
KPAFNLSAFGTLSPSLGNSSILK	783.765	3	184846864	119292304	249501616	133559048	199616160	262076896		KPAFNLSAFGT[+80]LSPSLGNSSILK	810.421	3	82937304	57640404	295027168	193456304	180604560	150376528		0.448681	0.483186	1.18247	1.44847	0.904759	0.573788	S240	ns		1.0769	1.22496	0.634188	S240	N
QTGIETPNK	494.259	2	1037358016	1010063104	536939456	497472256	762170752	1019497984		QTGIET[+80]PNK	534.242	2	3933780	3599632	8226866	4113659	2176959	11459464		0.00379211	0.00356377	0.0153218	0.00826912	0.00285626	0.0112403	T699	ns		0.939784	0.539697	3.93532	T699	N
P35658: Nup214																				Modified Peptide Normalized to Unmodified or MaxQuant									Norm. to DMSO
			Unmodified Peptide Values (or MaxQuant Values)										Modified Peptide Values							Replicate 1		Replicate 2		Replicate 3					Set 1	Set 2	Set 3
Peptide Sequence	Mz	Charge	DMSO Set 1 (Q20191109_01)	CsA Set 1 (Q20191109_07)	DMSO Set 2 (Q20191109_10)	CsA Set 2 (Q20191109_16)	DMSO Set 3 (Q20191109_19)	CsA Set 3 (Q20191109_25)		Peptide Sequence	Mz	Charge	DMSO Set 1 (Q20191109_01)	CsA Set 1 (Q20191109_07)	DMSO Set 2 (Q20191109_10)	CsA Set 2 (Q20191109_16)	DMSO Set 3 (Q20191109_19)	CsA Set 3 (Q20191109_25)		DMSO	CsA	DMSO	CsA	DMSO	CsA	Phosphosite	Paired t-test on DMSO vs. CsA		CsA	CsA	CsA	Phosphosite	>= 1.2 in 2/3 CsA samples?
SLIKTPER	472.282	2	3718173	4087646	712304	630971	2736991	2787462		SLIKT[+80]PER	512.265	2	4578642	3062010	4488367	4968942	5273902	10792425		1.23142	0.749089	6.3012	7.87507	1.9269	3.87177	T416	ns		0.608312	1.24977	2.00933	T416	Y
SSVLPSPSGR	493.767	2	1721920512	1292012160	1127241344	965632128	1372269952	2306660864		SSVLPS[+80]PSGR	533.75	2	50859584	35641080	22820238	22571342	33331250	74393488		0.0295365	0.0275857	0.0202443	0.0233747	0.0242891	0.0322516	S646	ns		0.933952	1.15463	1.32782	S646	N
SAQGSSSPVPSM[+16]VQK	753.367	2	2208855040	1872505344	1556420864	1336852352	2022540032	3443618560		SAQGSSS[+80]PVPSM[+16]VQK	793.35	2	73168752	34153776	44318232	30125160	57984520	115289968		0.0331252	0.0182396	0.0284745	0.0225344	0.0286692	0.0334793	S657a	ns		0.550627	0.79139	1.16778	S657a	N
SAQGSSSPVPSM[+16]VQK	502.58	3	111981496	85810448	55536200	115133312	109526120	285096864		SAQGSSS[+80]PVPSM[+16]VQK	529.236	3	3512339	1653062	1483236	2669683	3384388	9850695		0.0313654	0.0192641	0.0267076	0.0231878	0.0309003	0.0345521	S657b	ns		0.614184	0.86821	1.11818	S657b	N
Nuclear pore complex protein Nup214 MaxQuant			22570000000	19323000000	21243000000	12983000000	19249000000	38095000000		SAQGSSSPVPSM[+16]VQKS[+80]PR	642.631	3	54056960	36572456	62347864	28672616	40018776	117551176		0.00239508	0.00189269	0.00293498	0.00220847	0.00207901	0.00308574	S666	ns		0.790241	0.752465	1.48424	S666	N
ITPPAAKPGSPQAK	681.891	2	22364352	15801851	14679183	19418038	17465722	37387408		IT[+80]PPAAKPGS[+80]PQAK	508.24	3	6839162	1941590	4948509	6514637	6666021	17172354		0.305806	0.122871	0.337111	0.335494	0.381663	0.459308	T670, S678a	ns		0.401794	0.995205	1.20344	T670, S678a	N
ITPPAAKPGSPQAK	454.93	3	784948352	566699520	489715360	584055680	715725120	1335806720		IT[+80]PPAAKPGS[+80]PQAK	508.24	3	6839162	1941590	4948509	6514637	6666021	17172354		0.00871288	0.00342614	0.0101049	0.0111541	0.00931366	0.0128554	T670, S678b	ns		0.393227	1.10384	1.38028	T670, S678b	N
ITPPAAKPGSPQAK	681.891	2	22364352	15801851	14679183	19418038	17465722	37387408		ITPPAAKPGS[+80]PQAK	721.874	2	135805808	75514064	106808848	111661936	99648680	244793552		6.07242	4.77881	7.27621	5.75042	5.70539	6.54749	S678a	ns		0.786969	0.790305	1.1476	S678a	N
ITPPAAKPGSPQAK	454.93	3	784948352	566699520	489715360	584055680	715725120	1335806720		ITPPAAKPGS[+80]PQAK	721.874	2	135805808	75514064	106808848	111661936	99648680	244793552		0.173012	0.133252	0.218104	0.191184	0.139228	0.183255	S678b	ns		0.77019	0.876572	1.31623	S678b	N
ITPPAAKPGSPQAK	681.891	2	22364352	15801851	14679183	19418038	17465722	37387408		ITPPAAKPGS[+80]PQAK	481.585	3	615894336	381433376	308434112	404497024	500359360	1147781632		27.5391	24.1385	21.0117	20.831	28.6481	30.6997	S678c	ns		0.876518	0.991401	1.07161	S678c	N
ITPPAAKPGSPQAK	454.93	3	784948352	566699520	489715360	584055680	715725120	1335806720		ITPPAAKPGS[+80]PQAK	481.585	3	615894336	381433376	308434112	404497024	500359360	1147781632		0.78463	0.673079	0.629823	0.692566	0.699094	0.859242	S678d	ns		0.857829	1.09962	1.22908	S678d	N
Nuclear pore complex protein Nup214 MaxQuant			22570000000	19323000000	21243000000	12983000000	19249000000	38095000000		VPAKLS[+80]PM[+16]K	533.772	2	55923512	41616664	45103384	50672052	40967836	108668464		0.00247778	0.00215374	0.00212321	0.00390295	0.00212831	0.00285257	S940a	ns		0.86922	1.83823	1.3403	S940a	Y
			22570000000	19323000000	21243000000	12983000000	19249000000	38095000000		VPAKLS[+80]PM[+16]KQAQLR	554.964	3	33976896	28840242	16116263	15630931	23260022	117368256		0.0015054	0.00149253	0.000758662	0.00120395	0.00120838	0.00308094	S940b	ns		0.991453	1.58694	2.54965	S940b	Y
HGAPSPSHPISAPQAAAAAALR	693.368	3	120981928	108425984	336954240	132774440	167964368	433546944		HGAPS[+80]PSHPISAPQAAAAAALR	720.023	3	16239968	13264614	14618951	11326809	14469660	53206680		0.134235	0.122338	0.0433856	0.0853087	0.0861472	0.122724	S1081a	ns		0.911374	1.96629	1.42459	S1081a	Y
HGAPSPSHPISAPQAAAAAALR	520.278	4	380087328	272532896	796205056	442669600	465304032	1204425472		HGAPS[+80]PSHPISAPQAAAAAALR	720.023	3	16239968	13264614	14618951	11326809	14469660	53206680		0.0427269	0.0486716	0.0183608	0.0255875	0.0310972	0.044176	S1081b	ns (p = 0.0573)		1.13913	1.3936	1.42058	S1081b	Y
TPHPVLTPVAANQAK	772.433	2	153224032	99945312	137025824	108388360	119671584	286155904		TPHPVLT[+80]PVAANQAK	812.416	2	2629529	2690541	373295	1137320	1588025	5896979		0.0171613	0.0269201	0.00272427	0.010493	0.0132699	0.0206076	T1156a	**		1.56865	3.85168	1.55296	T1156a	Y
TPHPVLTPVAANQAK	515.291	3	3277020928	2205600768	2362917632	1908456704	2603551488	4257086208		TPHPVLT[+80]PVAANQAK	541.947	3	26593176	26016808	9290674	16637758	17881502	50164160		0.00811505	0.0117958	0.00393187	0.00871791	0.00686812	0.0117837	T1156b	**		1.45357	2.21725	1.71571	T1156b	Y
ASSTSLTSTQPTK	436.893	3	37188576	30561456	18742220	21699270	27372982	61469008		AS[+80]STSLTSTQPTK	694.819	2	4735327	3991153	38062104	17028174	2054821	5207003		0.127333	0.130594	2.03082	0.784735	0.0750675	0.0847094	S1353	ns		1.02561	0.386413	1.12844	S1353	N
Nuclear pore complex protein Nup214 MaxQuant			22570000000	19323000000	21243000000	12983000000	19249000000	38095000000		TFGGFASSSFGEQKPTGTFSSGGGSVASQGFGFSS[+80]PNK	1257.89	3	2800485	4386610	5973578	2371910	4162880	22854728		0.00012408	0.000227015	0.000281202	0.000182694	0.000216265	0.00059994	S1963a	ns		1.82959	0.649687	2.7741	S1963a	Y
			22570000000	19323000000	21243000000	12983000000	19249000000	38095000000		TFGGFASSSFGEQKPTGTFSSGGGSVASQGFGFSS[+80]PNK	943.67	4	4412301	5789120	7154077	3782764	5494138	33953632		0.000195494	0.000299597	0.000336773	0.000291363	0.000285425	0.000891288	S1963b	ns		1.53251	0.86516	3.12268	S1963b	Y
TPSIQPSLLPHAAPFAK	887.996	2	72959968	54033660	108207352	33497626	57123620	140833344		TPS[+80]IQPSLLPHAAPFAK	927.979	2	7358189	10899640	10226176	5223023	8702594	27865172		0.100852	0.201719	0.0945054	0.155922	0.152347	0.197859	S1023a	ns (p = 0.0513)		2.00014	1.64988	1.29874	S1023a	Y
TPSIQPSLLPHAAPFAK	592.333	3	3315717376	2392595712	3847275264	1771099648	2651286784	5220151808		TPS[+80]IQPSLLPHAAPFAK	618.989	3	86130400	87045776	75903536	62789248	85012688	309251744		0.0259764	0.0363813	0.0197292	0.0354521	0.0320647	0.0592419	S1023b	ns (p = 0.0689)		1.40055	1.79694	1.84757	S1023b	Y
SPGSTPTTPTSSQAPQK	557.944	3	621699584	450494176	414653120	486355808	488889952	1012453696		S[+80]PGSTPTT[+80]PTSSQAPQK	611.255	3	36267080	18610712	15070978	16693562	26933550	78058800		0.0583354	0.0413118	0.036346	0.0343238	0.0550912	0.0770986	S430, T437	ns		0.708177	0.944362	1.39947	S430, T437	N
SPGSTPTTPTSSQAPQK	557.944	3	621699584	450494176	414653120	486355808	488889952	1012453696		SPGSTPTT[+80]PTSSQAPQK	584.6	3	57682720	35144184	37290196	33520012	36523828	88665800		0.0927823	0.0780125	0.0899311	0.0689208	0.0747077	0.0875752	T437	ns		0.840812	0.766373	1.17224	T437	N
SPGSTPTTPTSSQAPQK	557.944	3	621699584	450494176	414653120	486355808	488889952	1012453696		S[+80]PGSTPTTPTSSQAPQK	584.6	3	56933448	43807696	33782752	37580224	43130324	107745864		0.0915771	0.0972436	0.0814723	0.077269	0.0882209	0.106421	S430	ns		1.06188	0.948408	1.2063	S430	N
P99567: Nup88																				Modified Peptide Normalized to Unmodified or MaxQuant									Norm. to DMSO
			Unmodified Peptide Values (or MaxQuant Values)										Modified Peptide Values							Replicate 1		Replicate 2		Replicate 3					Set 1	Set 2	Set 3
Peptide Sequence	Mz	Charge	DMSO Set 1 (Q20191109_01)	CsA Set 1 (Q20191109_07)	DMSO Set 2 (Q20191109_10)	CsA Set 2 (Q20191109_16)	DMSO Set 3 (Q20191109_19)	CsA Set 3 (Q20191109_25)		Peptide Sequence	Mz	Charge	DMSO Set 1 (Q20191109_01)	CsA Set 1 (Q20191109_07)	DMSO Set 2 (Q20191109_10)	CsA Set 2 (Q20191109_16)	DMSO Set 3 (Q20191109_19)	CsA Set 3 (Q20191109_25)		DMSO	CsA	DMSO	CsA	DMSO	CsA	Phosphosite	Paired t-test on DMSO vs. CsA		CsA	CsA	CsA	Phosphosite	>= 1.2 in 2/3 CsA samples?
NQSPTEAEKPASSSLPSSPPPQLLTR	680.603	4	79128224	47674244	81628392	21593596	306413120	440856544		NQS[+80]PTEAEKPASSSLPSSPPPQLLTR	933.79	3	17602700	20323550	18181544	12162976	118556672	161999088		0.222458	0.4263	0.222736	0.563268	0.386918	0.367464	S35	ns		1.91632	2.52886	0.949722	S35	Y
NQSPTEAEKPASSSLPSSPPPQLLTR	680.603	4	79128224	47674244	81628392	21593596	306413120	440856544		NQSPTEAEKPASSSLPSS[+80]PPPQLLTR	933.79	3	44960024	43636640	48843632	27152156	223488768	286015808		0.568192	0.915308	0.598366	1.25742	0.729371	0.648773	S50	ns		1.61091	2.10142	0.889497	S50	Y
FFTSSTSLTLK	616.332	2	252061024	299762176	424630400	115280936	1346426240	1750113664		FFT[+80]SSTSLTLK	656.315	2	2448000	3103000	3067801	2532463	7293333	11800722		0.00971193	0.0103515	0.00722464	0.0219678	0.00541681	0.00674283	T166	ns		1.06586	3.04067	1.2448	T166	Y
EDVEVAESPLR	415.21	3	9406363	4310006	4353168	2456460	14133771	26087024		EDVEVAES[+80]PLR	662.295	2	39292508	32917408	29117424	27072306	121745288	115339784		4.17723	7.63744	6.68879	11.0209	8.61379	4.42135	S517	ns		1.82835	1.64766	0.513287	S517	Y
Nuclear pore complex protein Nup88 MaxQuant			3516900000	2490700000	2257700000	991950000	9089600000	9770200000		VLAET[+80]PDSFEK	658.295	2	12484751	11402207	7406006	9611151	35033476	44131844		0.00354993	0.00457791	0.00328033	0.00968915	0.00385424	0.00451698	T525	ns		1.28958	2.95371	1.17195	T525	Y
			3516900000	2490700000	2257700000	991950000	9089600000	9770200000		S[+80]VANPAFLK	513.755	2	4173613	3861899	1809803	1347439	10158915	11833869		0.00118673	0.00155053	0.000801614	0.00135837	0.00111764	0.00121122	S540	ns		1.30655	1.69455	1.08373	S540	Y
O14715/RANDP2			Q20191109_01.raw	Q20191109_07.raw	Q20191109_10.raw	Q20191109_16.raw	Q20191109_19.raw	Q20191109_25.raw					Q20191109_01.raw	Q20191109_07.raw	Q20191109_10.raw	Q20191109_16.raw	Q20191109_19.raw	Q20191109_25.raw
YVASVLGLTPSPR	680.385	2	58416960	48886176	11033493	19693860	32845696	51245596		YVASVLGLTPS[+80]PR	720.368	2	8556664	6106111	3657549	11431272	3430994	6911619		0.146476	0.124905	0.331495	0.580449	0.104458	0.134872
Q15149/Plectin			Q20191109_01.raw	Q20191109_07.raw	Q20191109_10.raw	Q20191109_16.raw	Q20191109_19.raw	Q20191109_25.raw
AQLEPVASPAK	555.811	2	5513672	24375550	71918000	27046254	3237333	7199751		AQLEPVAS[+80]PAK	595.794	2	128385	295095	204029	25866	8514	19325		0.0232848	0.0121062	0.00283697	0.000956362	0.00262994	0.00268412
Q99666/RANBP2			Q20191109_01.raw	Q20191109_07.raw	Q20191109_10.raw	Q20191109_16.raw	Q20191109_19.raw	Q20191109_25.raw
YVASVLGLTPSPR	680.385	2	58416960	48886176	11033493	19693860	32845696	51245596		YVASVLGLTPS[+80]PR	720.368	2	8556664	6106111	3657549	1782387	3298751	6911619		0.146476	0.124905	0.331495	0.0905047	0.100432	0.134872
Q8WWI1/LIM Domain
VTTEIQLPSQSPVEEQSPASLSSLR	895.131	3	5627145	11024436	219147456	159259424	9083076	17886912		VTTEIQLPS[+80]QSPVEEQSPASLSSLR	921.786	3	579316	822821	33642616	9601821	254925	777775		0.10295	0.0746361	0.153516	0.0602904	0.0280659	0.0434829
TPNNVVSTPAPSPDASQLASSLSSQK	861.768	3	2772224	20651630	972073664	265284224	1061333	5523859		TPNNVVSTPAPS[+80]PDASQLASSLSSQK	888.424	3	4277380	4729307	4644496	11971552	4325529	6495097		1.54294	0.229004	0.00477793	0.0451273	4.07556	1.17583
SHSPSASQSGSQLR	476.899	3	94653	1982106	67122464	24135694	48033	283454		SHSPS[+80]ASQSGSQLR	503.554	3	1703	171618	8811419	2606014	821	20193		0.017992	0.0865837	0.131274	0.107973	0.0170924	0.0712391	look at notes-see that not all precursor peaks are present but the 3rd charge best out of the 3 to analyze
Missing GISSLPR,	LPSPTSPFSSLSQDQAATSK				ISINQTPGK because peaks not analyzable
Q9UHB6/LIM domain			Q20191109_02.raw	Q20191109_08.raw	Q20191109_11.raw	Q20191109_17.raw	Q20191109_20.raw	Q20191109_26.raw					Q20191109_02.raw	Q20191109_08.raw	Q20191109_11.raw	Q20191109_17.raw	Q20191109_20.raw	Q20191109_26.raw
ETPHSPGVEDAPIAK	516.595	3	4189176	3915124	52053	6400203	4531582	7212831		ETPHS[+80]PGVEDAPIAK	543.25	3	7538329	7262696	8477593	2611476	59724752	67020392		1.79948	1.85504	162.865	0.40803	13.1797	9.29183
